# Annotation Comparison Explorer (ACE): connecting brain cell types across studies of health and Alzheimer’s Disease

**DOI:** 10.1101/2025.02.11.637559

**Authors:** Jeremy A. Miller, Kyle J. Travaglini, Tain Luquez, Rachel E. Hostetler, Aaron Oster, Scott Daniel, Bosiljka Tasic, Vilas Menon

## Abstract

**Background:** Single-cell multiomic technologies have allowed unprecedented access to gene profiles of individual cells across species and organ systems, including the brain. The Allen Institute has created foundational atlases characterizing mammalian cell types in the adult mouse brain and the neocortex of humans with and without Alzheimer’s disease (AD). However, proliferation of public cell type classifications (or ‘taxonomies’) by us and others creates a challenge for knowledge integration.

**Results:** Here, we introduce Annotation Comparison Explorer (ACE), a web application for comparing cell type assignments and other cell-based annotations (e.g., donor demographics, anatomic locations, quality control metrics). ACE can filter cells and includes an interactive set of visualization tools, plot and data downloads, and statistics for comparing two or more taxonomy annotations alongside collected knowledge (e.g., cell type aliases, marker genes, abundance changes in disease). In this study we describe ACE functionality and present the following three ACE use cases. First, we demonstrate how a user can assign labels from the Seattle Alzheimer’s Disease Brain Cell Atlas (SEA-AD) taxonomy to their own cells and compare these ‘mappings’ to user-defined cell type assignments and other cell metadata, using a previous cell type classification from the Allen Institute and two independent studies of different brain diseases as inputs. Second, we extend this approach for comparison of ten published human AD studies previously reprocessed through a common data analysis pipeline, and identify congruent cell type abundance changes in AD, including a decrease in certain somatostatin interneurons. Finally, ACE includes translation tables between different mouse and human brain cell type taxonomies on Allen Brain Map, from initial studies in neocortex to more recent studies spanning the whole brain, along with a human immune cell atlas focused on peripheral blood mononuclear cells. These use cases represent three of many possible applications for ACE.

**Conclusions:** ACE combines standard and custom visualizations into a user-friendly, open-source web tool for exploring categorical and numeric relationships and translating cell type classifications and knowledge across studies. ACE can be freely and publicly accessed at https://sea-ad.shinyapps.io/ACEapp/.
