## Supplemental Table 1 for "Annotation Comparison Explorer (ACE): connecting brain cell types across studies of health and Alzheimer’s Disease"

### Sheet: ACE_SupplementaryTable_1
Annotation table name	Annotation table category	Description of annotation table and associated data sets	File name of cell table in the "data" folder on GitHub	File name of metadata table in the "data" folder on GitHub	File name of ingest scripts in the "data_ingest_scripts" folder on GitHub	Relevant publications	Location of data source(s)
Alzheimer's disease (SEA-AD vs. community)	Disease studies	Data and associated cell type assignments from ten studies of Alzheimer's disease. All data sets were mapped to SEA-AD data, and both the 10 data sets and the details of the data integration and mapping are described in Gabitto, Travaglini, et al 2023 (DOI:10.1101/2023.05.08.539485). For each data set, their mappings to SEA-AD as well as original cluster assignments are included in the tables. In…	DLPFC_SEAAD_cell_annotations_for_app.csv.gz	AD_study_cell_types_for_app.csv	AD_dataset_probabilistic_cell_assignments.r| AD_filter_and_basic_cell_type_labels.py| AD_study_names.csv	(Currenty 14-24)	Original files are from multiple public and private sources (see https://github.com/AllenInstitute/SEA-AD_2024/blob/main/Single%20nucleus%20omics/01_Mapping%20and%20Quality%20Control/RNAseq/02_Public%20data%20mapping.ipynb for details). Clustering and mapping data have been centralized here: https://sea-ad-single-cell-profiling.s3.amazonaws.com/index.html#PFC/RNAseq/public_datasets/
Parkinson's disease (ASAP-PMDBS project)	Disease studies	Integration of five Parkinson's disease data sets focusing on the Human Postmortem-derived Brain Sequencing Collection (PMDBS) from Aligning Science Across Parkinson’s (ASAP) (see https://portal.brain-map.org/atlases-and-data/bkp/abc-atlas/asap-parkinsons for details). All cells include cluster assignments and are mapped to middle temporal gyrus (MTG) from the SEA-AD project (Gabitto, Travaglini,…	ASAP_CRN_cell_info_subsample.csv.gz	AD_study_cell_types_for_app.csv	convert_MJFF_to_WHB_and_SEAAD.r	(None), Gabitto 2023, Siletti 2023	All input files (including the mapping results) come from https://alleninstitute.github.io/abc_atlas_access/descriptions/ASAP-PMDBS_dataset.html (see data ingest script for specifics)
PsychENCODE ('brainSCOPE' data sets)	Disease studies	In 2024 the PsychENCODE Consortium released a multi-omics resource focused on doroslateral prefrontal cortex (DLPFC) in humans with multiple disease conditions (Emani et al 2024; https://doi.org/10.1126/science.adi5199). The data set here includes RNA-seq data from seven single-nucleus RNA-seq data sets included in this study, and spans four brain disorders (autism spectrum disorder (ASD), major …	brainSCOPE_cell_info.csv.gz	brainSCOPE_cell_types_for_app.csv	brainSCOPE_data_ingest.r	Emani 2024; https://www.science.org/doi/10.1126/science.adi5199, Gabitto 2023	All input files are from https://brainscope.gersteinlab.org (see data ingest script for specifics). Mapping results from MapMyCells were also included in this table.
Spatial localization of brain cell types	Mouse cell type classification	[This data set may be slow to load--please be patient!] Data about brain cell types AND brain regions using MERFISH data collected from mouse whole brain (Yao et al 2023; DOI:10.1038/s41586-023-06812-z; AIT21). This includes cell type assignments and spatial positions for MERFISH data, subsampled to 40 cells per cluster + 4000 cells per section (~383K total cells). Cells have been assigned to CCF…	WMB_MERFISH_subset.csv.gz	WMB_cluster_annotations.csv.gz	WMB_MERFISH_data_ingest.r	Yao et al 2023 (https://doi.org/10.1038/s41586-023-06812-z)	Two input files: (1) main metadata file is the "cell_metadata_with_parcellation_annotation.csv" file from https://allen-brain-cell-atlas.s3.us-west-2.amazonaws.com/index.html#metadata/MERFISH-C57BL6J-638850-CCF/20231215/views/ and (2) the parcellation term order is https://github.com/AllenInstitute/voxel_service_poc/blob/main/bkp_opensearch/output_20240410/parcellation_term_MBA.csv. Whole mouse b…
Cortex + Hippocampus vs. whole brain	Mouse cell type classification	Data about brain cell types from mouse whole brain (Yao et al 2023; DOI:10.1038/s41586-023-06812-z; AIT21) and their mapping to mouse cortex + hippocampus (Yao et al 2021, DOI:10.1038/s41586-023-06812-z). This includes data from AIT21 downsampled to only include 100 cells per cluster from cortex + hippocampus. Any clusters from the whole brain that are NOT listed are either rare or absent in mous…	CtxHip_WMB_translation.csv.gz	WMB_cluster_annotations.csv.gz	CTX_Hip_to_WMB_alignment.r	Yao et al 2023 and Yao et al 2021 (CTX+HIP)	CTX + Hippocampus cell types: https://data.nemoarchive.org/biccn/grant/u19_zeng/zeng/transcriptome/scell/10x_v2/mouse/processed/YaoHippo2020/CTX_Hip_anno_10x.csv.tar and whole mouse brain cell types files from: https://alleninstitute.github.io/abc_atlas_access/descriptions/WMB_dataset.html (see ingest script for details)
Initial cortex and hippocampus studies	Mouse cell type classification	Convert cell types from mouse primary visual (VISp), Anterior Lateral Motor area (ALM), and primary motor (MOp) cortex to mouse cortex + hippocampus. This is done using SmartSetV4 cells that were included in multiple studies and their associated cell type annotations: (1) VISp and ALM cells from Tasic et al 2018 (DOI:10.1038/s41586-018-0654-5), (2) MOp cells used in the Cell Type Knowledge Explor…	CTX_Hip_cellInfoM1VISp.csv.gz	CTX_Hip_cellTypeInfo.csv	CTX_Hip_to_M1_VISp_alignment.r	Yao et al 2021 (ctx + hip) and Yao et al 2021 (epigenetics) and Tasic et al 2018	All cell data included in https://data.nemoarchive.org/biccn/grant/u19_zeng/zeng/transcriptome/scell/SSv4/mouse/processed/YaoHippo2020/CTX_Hip_anno_SSv4.csv.tar. Cell type data from Table S3 from Yao et al 2021 and from the cell data file.
Motor cortex vs. whole brain	Mouse cell type classification	Convert mouse cell type assignments from primary motor cortex (MOp) (Yao, Liu, Xie, Fischer, et al 2021, DOI:10.1038/s41586-021-03500-8) to whole mouse brain (Yao et al 2023; AIT21, DOI:10.1038/s41586-023-06812-z). This is done using 10X v2 and v3 cells that were included in both studies, but with no subsampling. Any clusters from mouse whole brain that are NOT listed are either rare or absent in…	M1_to_WMB_cell_info.csv.gz	WMB_cluster_annotations.csv.gz	M1_to_WMB_alignment.r	Yao et al 2023 and Yao et al 2021 (epigenetics)	Whole mouse brain files are the same as above. Motor cortex files are from https://data.nemoarchive.org/biccn/grant/u19_zeng/zeng/transcriptome/scell/10x_##/mouse/processed/analysis/10X_cells_##_AIBS/ where ## is "v2" and "v3" (see ingest script for details)
Mouse aging study	Mouse cell type classification	Explore mouse cell type assignments from the recent study of the aging mouse brain ('AGING_'; Jin, et al 2025, DOI:10.1038/s41586-024-08350-8) in the context of the reported cell type hierarchy, donor metric (age, sex), cell metadata, and changes with age. Importantly also allows for conversion to cell type classifications from the whole mouse brain study ('WMB_'; Yao et al 2023; AIT21, DOI:10.10…	aging_mouse_brain_subsample.csv.gz	WMB_cluster_annotations.csv.gz	aging_to_WMB_alignment.r	Jin et al 2025, Yao et al 2023	All cell information is from files in https://alleninstitute.github.io/abc_atlas_access/descriptions/Zeng_Aging_Mouse_10Xv3.html. Conversions to whole mouse brain done using the files above, and "cluster_mapping_pivot.csv.gz" in the data_ingest_scripts folder.
Middle temporal gyrus (recent studies)	Human cell type classification	Human MTG data set comparisons (recent). Cluster and other assignments for the SAME set of ~135K cells collected from MTG that were used in four published studies, including in SEA-AD and the whole human brain. These studies are (1) the human 'great ape' (GA) study (Jorstad, Song, Exposito-Alonso, et al 2023, DOI:10.1126/science.ade9516), which assesses cell types in MTG across species; (2) the h…	MTG_cell_metadata.csv.gz	mtg_whb_annotations.csv.gz	align_SEAAD_CA_GA_and_WHB.r	Gabitto 2023, Jorstad 2023a, Jorstad 2023b, Siletti 2023	Cell type assignments for MTG (for three studies) are all included in the "cell metadata" file at https://portal.brain-map.org/atlases-and-data/rnaseq/human-mtg-10x_sea-ad. Whole human brain data came from the "obs" slots in the "Neurons.h5ad" and "Nonneurons.h5ad" files from https://github.com/linnarsson-lab/adult-human-brain.
Middle temporal gyrus (initial studies)	Human cell type classification	Human MTG data set comparisons (historical). Cluster assignments from the original study of cell types in human MTG from the Allen Institute ('Hodge', Bakken, et al 2019: DOI:10.1038/s41586-019-1506-7) alongside SEA-AD calls for each level of the taxonomy in MTG from Gabitto, Travaglini, et al 2023 (DOI:10.1101/2023.05.08.539485). Cortical layers of the initial dissections are also included per c…	hodge_to_seaad.csv.gz	mtg_whb_annotations.csv.gz	map_Hodge_to_SEAAD.r| hodge_taxonomy.csv	Hodge 2019, Gabitto 2023	Data from Hodge et al 2019 study from "https://portal.brain-map.org/atlases-and-data/rnaseq/human-mtg-smart-seq", except the t-SNE coordinates were downloaded from https://raw.githubusercontent.com/AllenInstitute/AllenInstituteTaxonomy/refs/heads/main/conversion_data/Human_MTG_SMART_seq_04042025_tsne.csv and an updated set of cell type infromation saved in "hodge_taxonomy.csv" in the data_ingest_…
Mammalian Basal Ganglia Consensus Cell Type Atlas	Human cell type classification	The Human and Mammalian Brain Atlas (HMBA) consortia has created a unified taxonomy of the mammalian basal ganglia, with >2 million cells collected from humans, macaques, and marmosets, and linkages to existing mouse brain data. More details are available here: https://alleninstitute.github.io/HMBA_BasalGanglia_Consensus_Taxonomy/. The data table here includes 296,671 cells (random downsampling t…	BG_cross_species_metadata.csv.gz	BG_cross_species_annotation_information.csv.gz	BG_data_ingest_from_ABC_Atlas_Access.r	(None)	All of the cell metadata, as well as expression data for mapping is available at https://alleninstitute.github.io/abc_atlas_access/descriptions/HMBA-BG_dataset.html (see ingest script for details). In addition, MapMyCells was used to map data against whole mouse and whole human brain taxonomies, and included in these files. Some information about the above whole mouse and human cell types are add…
Multiple neocortical brain regions	Human cell type classification	Multiple human neocortical brain regions. Cluster and other assignments for the SAME set of cells collected from five neocortical regions (A1C, M1C, MTG, S1C, V1C) that were used in two separate studies. These studies are (1) the human 'cross-areal' (CA) study (Jorstad et al 2023, DOI:10.1126/science.adf6812), which assesses cell types across multiple neocortical areas in human and (2) a draft at…	CAvsWHB_cell_info.csv.gz	mtg_whb_annotations.csv.gz	align_crossAreal_and_WHB.r	Jorstad 2023 (cross areal), Siletti 2023	For the cross-areal study cell information was taken from the "obs" component of all five "Supercluster: [...]" data sets from cellxgene (https://cellxgene.cziscience.com/collections/d17249d2-0e6e-4500-abb8-e6c93fa1ac6f). Whole human brain data came from the "obs" slots in the "Neurons.h5ad" and "Nonneurons.h5ad" files from https://github.com/linnarsson-lab/adult-human-brain. The cell type order …
AIFI (peripheral) Immune Health Atlas	Human cell type classification	The Allen Institute for Immunology has generated single cell RNA-seq data from > 1.8 million cells obtained from 108 healthy pediatric, young adult, and older adult donors with no history of chronic or autoimmune disease, chronic infections, or severe allergy to generate a cross-age atlas of healthy peripheral blood mononuclear cells (PBMCs). Additional information is available on the Human Immun…	HISE_cell_info.csv.gz	HISE_cell_types_for_app.csv	HISE_data_ingest.r	Gong et al 2024	All cell information is from "human_immune_health_atlas_full.h5ad" and "human_immune_health_atlas_metadata_clinical_labs.csv" at https://apps.allenimmunology.org/aifi/resources/imm-health-atlas/downloads/scrna/. Metadata is ordered using the files above, with additional cell type information from https://apps.allenimmunology.org/aifi/resources/imm-health-atlas/. Cell type orders and colors come f…
Mouse visual cortex (GABAergic neurons)	Patch-seq (shape + function + genes)	Mouse Patch-seq data from primary visual cortex (VISp). This table compares matched transcriptomic-type (T-Type) and morphoelectric transcriptomic type (MET-type) cell type assignments for the same cells from Gouwens, Sorensen, et al 2020 (DOI:10.1016/j.cell.2020.09.057). The cell type annotations for MET types was taken directly from supplemental materials in the manuscript. T-types were assigne…	gouwens_tasic_byCell.csv.gz	gouwens_tasic_byCellType.csv	patchseq_data_ingest.r	Gouwens 2020, Tasic 2018	These data come a wrap up of Patch-seq data as part of the MapMySpikes data challenge, in this file: https://alleninstitute.org/wp-content/uploads/2024/04/MapMySpikes_data_COMPLETE_final.xlsx
Mouse motor cortex	Patch-seq (shape + function + genes)	Mouse Patch-seq data from primary motor cortex (MOp). Data from Scala, Kobak, et al 2020 (DOI:10.1038/s41586-020-2907-3). This table include transcriptomic types (T-Types) defined through comparison with MOp cell types linked in the Cell Type Knowledge Explorer (Yao, Liu, Xie, Fischer, et al 2021, DOI:10.1038/s41586-021-03500-8) and through comparison with primary visual cortex (VISp) types from …	ToliasCTKE_byCell.csv	CTX_Hip_cellTypeInfo.csv	patchseq_data_ingest.r	Scala 2020, Yao 2021 (Mop)	These data come a wrap up of Patch-seq data as part of the MapMySpikes data challenge, in this file: https://alleninstitute.org/wp-content/uploads/2024/04/MapMySpikes_data_COMPLETE_final.xlsx
Human neocortex (L2-L3 glutamatergic neurons)	Patch-seq (shape + function + genes)	This study characterized the morpho-electric properties of five glutamatergic neuron types in layers 2-3 of human neocortex (Berg, Sorensen, Ting, Miller, et al. 2021; DOI:10.1038/s41586-021-03813-8). Annotations for cell type assigments, QC metrics, cell metadata, morphological features, and electrophysiological properties for each patch-seq cell are all included for interactive visualization.	Berg_byCell.csv	mtg_whb_annotations.csv.gz	patchseq_data_ingest.r	Berg 2021, Hodge 2018	Cell information taken from https://portal.brain-map.org/cell-types/classes/multimodal-characterization, with additional morphoelectric and cell type mapping data from "data" files on https://github.com/AllenInstitute/patchseq_human_L23.
Human neocortex (L1 GABAergic neurons)	Patch-seq (shape + function + genes)	This table includes data from a study of GABAergic neurons in layer 1 of human neocortex (Chartrand et al 2023; DOI:10.1126/science.adf0805). Annotations for cell type assigments, QC metrics, cell metadata, morphological features, and electrophysiological properties for each patch-seq cell are all included for interactive visualization.	Chartrand_byCell.csv	mtg_whb_annotations.csv.gz	patchseq_data_ingest.r	Chartrand 2023, Hodge 2018	All information for this table comes from "data" files on https://github.com/AllenInstitute/patchseq_human_L1.
Human neocortex (L2-L6 GABAergic neurons)	Patch-seq (shape + function + genes)	This table includes data from a study of GABAergic neurons in layers 2-6 of human neocortex (Lee, Dalley et al, 2023; DOI:10.1126/science.adf6484). Annotations for cell type assigments, QC metrics, cell metadata, morphological features, and electrophysiological properties for each patch-seq cell are all included for interactive visualization. While this study technically covers all remaining cort…	LeeDalley_byCell.csv	mtg_whb_annotations.csv.gz	patchseq_data_ingest.r	Lee/Dalley 2023, Hodge 2018	All information for this table comes from "data" files on https://github.com/AllenInstitute/human_patchseq_gaba.
